# Semaphorin 4A maintains functional diversity of the hematopoietic stem cell pool

**DOI:** 10.1101/2024.11.12.622506

**Authors:** Dorsa Toghani, Sanika Gupte, Sharon Zeng, Elmir Mahammadov, Edie I. Crosse, Negar Seyedhassantehrani, Christian Burns, David Gravano, Stefan Radtke, Hans-Peter Kiem, Sonia Rodriguez, Nadia Carlesso, Amogh Pradeep, Alexis Georgiades, Fabienne Lucas, Nicola K. Wilson, Sarah J. Kinston, Berthold Göttgens, Le Zong, Isabel Beerman, Bongsoo Park, Derek Janssens, Daniel Jones, Ali Toghani, Claus Nerlov, Eric Pietras, Marion Mesnieres, Christa Maes, Atsushi Kumanogoh, Thomas Worzfeld, Jin-Gyu Cheong, Steven Z Josefowicz, Peter Kharchenko, David T. Scadden, Antonio Scialdone, Joel A Spencer, Lev Silberstein

## Abstract

Somatic stem cell pools are comprised of diverse, highly specialized subsets whose individual contribution is critical for the overall regenerative function. In the bone marrow, myeloid-biased HSC (myHSC) are indispensable for replenishment of myeloid cells and platelets during inflammatory response but at the same time, become irreversibly damaged during inflammation and aging. Here, we identify an extrinsic factor, Semaphorin 4A (Sema4A), which non cell-autonomously confers myHSC resilience to inflammatory stress. We show that the absence of Sema4A, myHSC inflammatory hyper-responsiveness in young mice drives excessive myHSC expansion, myeloid bias and profound loss of regenerative function with age. Mechanistically, Sema4A is mainly produced by neutrophils, signals via a cell surface receptor Plexin D1 and safeguards myHSC epigenetic state. Our study shows that by selectively protecting a distinct stem cell subset, an extrinsic factor preserves functional diversity of somatic stem cell pool throughout organismal lifespan.
