## Extended Data Table 2 for "Semaphorin 4A maintains functional diversity of the hematopoietic stem cell pool"

### Sheet: WT and Sema4AKO aged
	WBC	NEU	LYM	MONO	EOS	BAS	NEU %	LYM %	MONO %	EOS %	BAS %	RBC	HGB	HCT	MCV	MCH	MCHC	RDW %	PLT	MPV
44 weeks
WT
BC1	5.38	0.61	4.11	0.57	0.06	0.03	11.3	76.4	10.6	1.1	0.6	11.18	13.8	51	45.6	12.4	27.1	14	1826	5.3
BC2	3.8	0.63	2.09	0.79	0.23	0.06	16.7	55	20.6	6.1	1.6	11.53	15.8	55.4	48	13.7	28.6	13.2	1243	4.9
BC3	7.44	0.99	5.83	0.41	0.19	0.02	13.3	78.3	5.5	2.6	0.3	12.48	16.6	58.6	47	13.3	28.3	13.6	1204	5
BC4	6.02	0.85	4.61	0.36	0.19	0.01	14	76.6	5.9	3.3	0.2	12.01	15.2	55.5	46.3	12.7	27.5	13.3	1278	5
BC5	8	0.78	6.26	0.74	0.19	0.03	9.8	78.2	9.4	2.3	0.3	12.79	15.5	59	46.1	12.1	26.3	13.3	1235	5
Sema4AKO
BC6	5.56	1.05	4.07	0.2	0.19	0.05	18.8	73.2	3.6	3.5	0.9	11.31	15.2	54.6	48.3	13.5	27.9	14	1418	5.1
BC7	6.14	1.12	4.49	0.16	0.35	0.02	18.2	73.1	2.8	5.6	0.3	11.35	14.5	53.1	46.8	12.8	27.3	13.9	1722	5
BC8	4.75	0.9	3.6	0.13	0.1	0.02	18.9	75.6	2.9	2.1	0.5	12.11	14.9	57.3	47.3	12.3	26	13.7	1758	5
BC9	7.49	1.32	4.87	1.05	0.23	0.02	17.6	65	14.1	3.1	0.2	11.33	14.3	54.8	48.3	12.6	26.1	13.6	1673	5.1
BC10	8.97	1.53	6.86	0.23	0.31	0.04	17.1	76.5	2.5	3.5	0.4	10.82	13.5	48.4	44.8	12.5	27.9	14.4	1795	5.2
BC11	6.96	0.86	5.21	0.73	0.15	0.01	12.3	74.8	10.6	2.1	0.2	11.27	14.7	55	48.8	13.1	26.7	13.6	1452	5.1
BC12	7.49	1.03	6	0.23	0.19	0.04	13.7	80.1	3	2.6	0.6	10.69	14	51	47.8	13.1	27.5	14.3	2119	5.2
60 weeks
WT
BC1	5.51	0.77	4.24	0.24	0.23	0.03	14	76.8	4.4	4.2	0.6	15.16	16.5	69.2	45.6	10.9	23.8	14.3	1357	5
BC2	5.24	0.62	4.3	0.12	0.18	0.02	11.8	82.1	2.3	3.3	0.5	11.18	15	54	48.3	13.4	27.8	13.6	1308	5.1
BC3	3.74	0.47	2.89	0.18	0.12	0.08	12.4	77.3	4.7	3.4	2.2	12.61	14.7	57.4	45.5	11.7	25.6	15.4	1584	5.6
BC4	4.8	0.64	3.76	0.2	0.18	0.02	13.3	78.3	4.2	3.7	0.5	12.34	15.6	59.4	48.1	12.7	26.3	13.7	1459	5.1
BC5	8.18	0.82	7.11	0.14	0.07	0.04	10	86.9	1.7	0.9	0.5	11.17	14.3	52.4	46.9	12.8	27.3	14.2	1456	5.1
BC6	4.44	0.82	3.26	0.17	0.16	0.03	18.5	73.3	3.9	3.7	0.6	10.44	15.2	49.9	47.8	14.6	30.5	13.5	1290	5
BC7	5.01	0.68	4.02	0.17	0.11	0.03	13.5	80.3	3.3	2.3	0.6	12.45	14.9	57.6	46.2	12	26	13.6	1498	4.9
BC8	4.99	0.53	4.15	0.12	0.17	0.02	10.6	83.1	2.4	3.4	0.5	12.46	14.7	58.4	46.9	11.8	25.1	14.1	1464	5
Sema4AKO
BC9	4.38	0.82	3.19	0.21	0.11	0.05	18.7	72.7	4.9	2.6	1.1	9.86	13.7	48.7	49.4	13.8	28	14.7	1949	5.3
BC10	8.51	1.37	5.97	0.83	0.19	0.15	16.1	70.2	9.7	2.2	1.8	11.69	14.6	54.6	46.7	12.5	26.8	15.1	1716	5.5
BC11	4.6	0.69	3.37	0.41	0.11	0.02	15	73.3	8.7	2.5	0.5	9.97	13.8	50.7	50.8	13.9	27.3	13	1744	5.4
BC12	3.83	0.91	2.25	0.53	0.12	0.02	23.7	58.8	13.8	3	0.7	9.79	13.6	47.3	48.3	13.9	28.8	13.5	1820	5.2
BC13	7.27	1.09	5.66	0.3	0.18	0.04	14.9	77.8	4.2	2.5	0.6	11.02	14.1	51	46.3	12.8	27.6	13.8	2029	5
BC14	6.36	1.07	4.68	0.31	0.26	0.04	16.8	73.6	4.8	4.1	0.7	11.38	15.1	55.6	48.9	13.3	27.2	13.6	1688	5
BC15	3.76	0.68	2.44	0.47	0.13	0.04	18.1	64.8	12.5	3.5	1.1	10.69	14.5	52.6	49.2	13.6	27.6	13.8	1759	5.2
74 weeks
WT
BC1	9.29	1.14	7.65	0.16	0.16	0.18	12.3	82.3	1.8	1.7	1.9	10.29	15	47.4	46.1	14.6	31.7	14.1	1497	5.4
BC2	9.28	1.71	6.83	0.38	0.3	0.06	18.5	73.5	4.1	3.2	0.7	10.28	14.9	47.6	46.3	14.5	31.2	13.1	1347	5.2
BC3	5.75	1.26	4.01	0.24	0.18	0.06	21.8	69.8	4.2	3.1	1.1	10.09	15.5	48.9	48.4	15.3	31.7	13.8	1377	5.2
BC4	9.24	1.18	7.6	0.27	0.15	0.04	12.8	82.3	2.8	1.6	0.5	10.3	15.3	47.9	46.5	14.9	32	13.2	1351	5.3
BC5	6.16	1.51	4.09	0.2	0.16	0.2	24.6	66.4	3.2	2.7	3.1	10.22	14.9	47.5	46.5	14.6	31.3	13.2	1409	5.4
Sema4AKO
BC6	15.42	6.48	4.3	3.17	0.65	0.82	42	27.9	20.6	4.2	5.3	8.53	13.1	41.1	48.1	15.3	31.9	13.9	2302	5.7
BC7	7.33	2.5	4.29	0.27	0.22	0.05	34.1	58.6	3.6	3	0.7	8.96	14	44	49.1	15.6	31.8	14	1924	5.5
BC8	5.38	2.06	2.75	0.39	0.1	0.08	38.2	51.1	7.1	2	1.6	9.01	13.8	43.7	48.5	15.3	31.6	13.9	1650	5.7
BC9	10.67	2.13	7.98	0.26	0.25	0.05	20	74.8	2.4	2.3	0.5	8.87	13.4	42.2	47.5	15.1	31.8	13.6	2204	5.5
BC10	13.36	5.09	6.88	0.89	0.43	0.07	38.1	51.5	6.7	3.2	0.5	9.65	14	44.6	46.2	14.5	31.4	14.1	2123	5.4

### Sheet: WT and Sema4AKO baseline
	WBC	NEU	LYM	MONO	EOS	BAS	NEU %	LYM %	MONO %	EOS %	BAS %	RBC	HGB	HCT	MCV	MCH	MCHC	RDW %	PLT	MPV
WT
BC1	10.95	0.96	9.71	0.15	0.08	0.05	8.7	88.7	1.5	0.7	0.4	9.6	15.3	47.6	49.6	15.9	32.1	13.1	1158	5
BC2	8.09	0.87	7.03	0.11	0.04	0.04	10.7	86.9	1.3	0.5	0.6	9.63	14.9	46.6	48.4	15.5	32.1	12.9	984	5.2
BC3	6.01	0.7	5.17	0.08	0.04	0.02	11.7	86	1.2	0.8	0.3	9.8	15.4	47.3	48.2	15.7	32.5	11.8	1034	5
BC4	6.88	0.54	6.15	0.16	0.03	0	7.8	89.4	2.4	0.4	0	9.16	14.2	43.9	47.9	15.5	32.4	12.6	1234	5
BC5	7.18	0.46	6.55	0.11	0.06	0	6.4	91.2	1.5	0.8	0.1	9.29	14.5	44.6	48	15.6	32.5	13.1	1215	5.1
BC6	7.24	0.64	6.43	0.11	0.03	0.03	8.9	88.7	1.6	0.4	0.4	9.23	14.3	45	48.8	15.5	31.9	13.5	1274	5
BC7	7.02	0.54	6.27	0.13	0.04	0.04	7.6	89.3	1.9	0.6	0.6	9.56	14.3	45.7	47.9	14.9	31.2	12.1	1291	4.8
BC8	5.56	0.71	4.56	0.08	0.13	0.08	12.7	81.9	1.5	2.5	1.4	9.67	14.7	46.9	48.5	15.2	31.3	12.5	1181	5
Sema4AKO
BC9	8.74	1.25	7.32	0.14	0.03	0	14.3	83.8	1.6	0.3	0	9.18	14.3	45.2	49.2	15.6	31.7	12.3	1309	4.8
BC10	8.68	0.87	7.61	0.12	0.07	0.01	10	87.7	1.4	0.8	0.1	9.58	14.8	45.9	47.9	15.5	32.4	11.9	1355	4.8
BC11	7.54	1.24	6.14	0.13	0.02	0.01	16.4	81.4	1.7	0.3	0.2	9.39	14.7	45.6	48.5	15.7	32.3	11.9	1301	4.8
BC12	8.17	0.83	7.14	0.13	0.05	0.02	10.1	87.4	1.6	0.7	0.2	9.36	14.5	45.2	48.3	15.5	32.2	11.9	1378	4.9
BC13	10.5	1.45	8.82	0.17	0.05	0.01	13.8	84	1.6	0.5	0.1	9.46	14.8	45	47.6	15.7	33	11.7	1185	5.1
BC14	9.8	1.21	8.3	0.19	0.08	0.02	12.3	84.7	2	0.8	0.2	9.47	14.5	45.3	47.8	15.3	32	12.1	1365	4.9
BC15	8.5	0.78	7.5	0.12	0.05	0.05	9.2	88.3	1.3	0.6	0.6	9.15	14.3	44	48.1	15.6	32.5	12.3	1360	4.8

### Sheet: WT and Sema4AKO acute LPS
	WBC	NEU	LYM	MONO	EOS	BAS	NEU %	LYM %	MONO %	EOS %	BAS %	RBC	HGB	HCT	MCV	MCH	MCHC	RDW %	PLT	MPV
WT
BC1	3.36	2.29	0.59	0.32	0.1	0.06	68.1	17.3	9.6	3	2	10.04	15.5	49.2	49	15.5	31.6	14.3	307	5.6
BC2	6.22	3.01	2	0.94	0.17	0.1	48.4	32.1	15.2	2.7	1.6	9.64	14.6	47.1	48.9	15.1	30.9	12.7	192	5.9
BC3	2.25	1.33	0.5	0.25	0.11	0.06	59	21.9	11.5	5	2.6	10.11	15.2	49.7	49.1	15	30.5	13.6	171	5.9
BC4	3.98	3.01	0.29	0.41	0.24	0.03	75.5	7.4	10.1	6.2	0.8	10.25	15.6	50.2	49	15.2	31	14.1	241	5.8
BC5	4.09	2.74	0.57	0.51	0.22	0.05	67	14	12.2	5.5	1.3	9.87	15.1	48.9	49.5	15.3	31	14.1	267	5.8
BC6
Sema4AKO
BC7	7.67	3.02	3.29	0.97	0.29	0.1	39.3	42.9	12.7	3.8	1.3	9.41	14	45.2	48.1	14.9	31	12.5	128	6.4
BC8	6.2	2.98	2.06	0.82	0.23	0.11	48.1	33.1	13.3	3.7	1.8	10.02	15.3	48.8	48.7	15.3	31.3	13.1	90	6
BC9	10.45	3.78	5.49	0.85	0.23	0.1	36.2	52.6	8.1	2.1	1	9.21	13.9	44.3	48	15.1	31.5	13	226	6.3
BC10	4.15	2.08	1.14	0.73	0.15	0.05	49.9	27.6	17.7	3.6	1.2	10.04	15.2	49.1	48.8	15.1	31	13.4	107	6.6

### Sheet: WT and Sema4AKO chronic LPS
	WBC	NEU	LYM	MONO	EOS	BAS	NEU %	LYM %	MONO %	EOS %	BAS %	RBC	HGB	HCT	MCV	MCH	MCHC	RDW %	PLT	MPV
WT
BC1	8.65	2.14	5.5	0.66	0.29	0.06	24.7	63.6	7.6	3.4	0.7	8.18	12.7	38.6	47.2	15.5	32.8	14.5	1508	5.3
BC2	7.96	3.54	3.46	0.8	0.12	0.04	44.4	43.5	9.9	1.6	0.6	8.24	12.9	39.8	48.3	15.6	32.4	15.5	1244	5.3
BC3	10.15	2.79	6.1	1.02	0.19	0.05	27.4	60.1	10.1	1.9	0.5	8.42	12.8	39.9	47.4	15.2	32.1	14.8	1358	5.4
BC4	8.42	1.69	5.82	0.7	0.16	0.05	20.1	69.1	8.3	1.9	0.6	8.23	12.3	39.2	47.6	15	31.5	14.2	1320	5.3
BC5	11.94	2.75	8.36	0.67	0.11	0.05	23	70	5.6	0.9	0.5	8.35	12.5	38.5	46.1	15	32.5	15.3	1440	5.4
BC6	7.51	2.18	4.45	0.73	0.1	0.05	29	59.2	9.8	1.3	0.7	8.54	13	41.5	48.6	15.3	31.4	17.1	1084	5.3
BC7	9.48	1.92	6.31	0.74	0.46	0.05	20.2	66.6	7.8	4.9	0.5	8.9	13.5	44.2	49.6	15.2	30.6	14.8	1193	5.3
BC8	8.46	1.97	5.92	0.45	0.08	0.04	23.2	69.9	5.4	1	0.5	8.32	12.9	39.7	47.7	15.5	32.5	15.2	1405	5.3
Sema4AKO
BC9	10.58	2.87	6.34	1.14	0.18	0.05	27.1	60	10.8	1.7	0.4	8.53	12.4	39.9	46.7	14.5	31	14.4	1706	4.9
BC10	7.08	1.16	5.57	0.22	0.1	0.03	16.3	78.6	3.2	1.5	0.4	9.11	13.3	42.8	46.9	14.6	31.1	15.3	1755	4.7
BC11	8.49	1.4	6.5	0.32	0.24	0.03	16.4	76.5	3.9	2.8	0.4	8.7	12.6	41	47.1	14.5	30.9	14.6	1515	4.9
BC12	8.34	1.27	6.39	0.47	0.18	0.03	15.2	76.6	5.7	2.1	0.4	8.98	13	41.9	46.7	14.5	31	14.7	1543	5.1
BC13	6.98	1.79	4.77	0.29	0.1	0.03	25.6	68.4	4.1	1.5	0.4	8.86	12.8	42.2	47.6	14.5	30.4	14.2	1706	5
BC14	8.19	1.42	6.29	0.33	0.11	0.04	17.2	76.8	4.1	1.4	0.5	8.99	13.1	42.1	46.8	14.5	31.1	14.4	1653	4.8
BC15	11.01	3.55	5.85	1.15	0.34	0.12	32.3	53.1	10.4	3.1	1.1	8.75	12.9	40.8	46.6	14.7	31.5	13.7	1584	5.2
BC16	7.87	1.95	5.22	0.43	0.24	0.03	24.8	66.3	5.4	3.1	0.4	9.02	12.9	42.3	46.9	14.3	30.6	15.6	1435	4.9
BC17	10.76	3.42	6.55	0.67	0.07	0.05	31.8	60.8	6.3	0.6	0.5	8.84	12.9	41.4	46.8	14.6	31.1	13.9	1623	4.9

### Sheet: PlxnD1 baseline
	WBC	NEU	LYM	MONO	EOS	BAS	NEU %	LYM %	MONO %	EOS %	BAS %	RBC	HGB	HCT	MCV	MCH	MCHC	RDW %	PLT	MPV
PlxnD1fl/fl Mx1-Cre(-)
BC1	9.25	1.55	7.17	0.43	0.09	0.01	16.8	77.5	4.7	0.9	0.1	8.61	13.7	44.5	51.6	15.9	30.8	14.7	770	5.5
BC2	12.07	1.49	9.73	0.5	0.34	0.01	12.4	80.6	4.2	2.8	0	9.71	14.6	47	48.4	15.1	31.1	14.1	1372	5.4
BC3	10.14	1.01	8.7	0.23	0.19	0.01	9.9	85.8	2.3	1.9	0.1	8.94	13.7	44.4	49.7	15.4	30.9	13.5	1361	5.5
BC4	8.11	1.31	5.94	0.37	0.48	0.01	16.1	73.2	4.6	5.9	0.2	9.99	15	48.3	48.4	15	31.1	13.8	1371	5.6
BC5	9.11	1.28	7.31	0.42	0.09	0.01	14	80.3	4.6	0.9	0.2	9.73	14.6	46.9	48.2	15	31	14.4	1191	5.4
BC6	9.82	1.47	7.98	0.21	0.15	0.01	14.9	81.3	2.2	1.5	0.1	9.9	14.9	47.9	48.4	15.1	31.2	14.2	1418	5.4
BC7	11.34	1.34	9.59	0.35	0.05	0.01	11.8	84.6	3.1	0.4	0.1	9.96	14.7	47.5	47.7	14.8	31	13.4	1216	5.2
BC8	8.26	0.82	7.24	0.17	0.03	0	9.9	87.6	2.1	0.4	0	9.65	14.5	45.8	47.5	15	31.6	12.8	1141	5.2
BC9	15.85	1.78	13.66	0.35	0.05	0.01	11.3	86.2	2.2	0.3	0	9.67	14.7	45.5	47	15.1	32.2	13.1	1154	5.2
BC10	9.95	1.33	8.04	0.51	0.07	0	13.4	80.8	5.1	0.7	0	9.51	14	43.9	46.2	14.8	32	13.3	1344	5.2
PlxnD1fl/fl Mx1-Cre(+)
BC11	9.9	1.09	8.31	0.38	0.11	0.01	11	83.9	3.9	1.1	0.1	9.22	14.3	46.8	50.8	15.5	30.5	14.3	763	5.6
BC12	11.48	1.34	9.58	0.4	0.16	0	11.7	83.5	3.4	1.4	0	9.81	14.8	47.3	48.3	15.1	31.3	13.9	1315	5.3
BC13	9.81	1.07	8.3	0.29	0.14	0.01	10.9	84.6	2.9	1.5	0.1	9.57	14.2	46.3	48.4	14.9	30.8	13.4	1376	5.3
BC14	12.77	2.01	10	0.47	0.29	0	15.7	78.3	3.8	2.2	0	8.48	13.2	41.4	48.8	15.6	31.9	15.7	1892	5.9
BC15	8.29	0.84	7.26	0.15	0.03	0.01	10.2	87.5	1.8	0.4	0.1	9.32	14	44.6	47.9	15.1	31.5	13.6	1174	5.2
BC16	5.25	1.15	3.64	0.37	0.07	0.02	21.9	69.2	7.1	1.4	0.4	9.96	14.3	46	46.2	14.4	31.1	15.2	1560	5.1
BC17	7.58	0.57	6.92	0.08	0.01	0	7.5	91.3	1	0.2	0	9.78	14.4	46.3	47.3	14.8	31.2	12.7	1174	5.1

### Sheet: PlxnD1 acute LPS
	WBC	NEU	LYM	MONO	EOS	BAS	NEU %	LYM %	MONO %	EOS %	BAS %	RBC	HGB	HCT	MCV	MCH	MCHC	RDW %	PLT	MPV
PlxnD1fl/fl Mx1-Cre(-)
BC1	11.01	4.09	5.4	1.1	0.11	0.31	37.1	49.1	10	1	2.8	8.98	13.6	43.6	48.6	15.2	31.2	13.6	181	7.2
BC2	7.24	5.38	0.85	0.54	0.17	0.3	74.3	11.8	7.4	2.4	4.1	10.4	15.5	50.7	48.8	14.9	30.5	14.7	162	6.3
BC3	12.21	5.26	5.51	1.02	0.18	0.24	43.1	45.2	8.2	1.5	2	9.41	14.8	45.9	48.8	15.7	32.2	13.5	225	6.6
PlxnD1fl/fl Mx1-Cre(+)
BC4	3.93	2.76	0.69	0.22	0.14	0.12	70.1	17.4	5.8	3.6	3.1	10.26	15.3	49.2	47.9	14.9	31	15.5	163	5.9
BC5	3.64	2.6	0.54	0.26	0.1	0.14	71.2	14.9	7.3	2.8	3.8	10.63	15.6	50.8	47.8	14.7	30.8	15	69	6.3
BC6	5.49	3.71	1.05	0.32	0.14	0.27	67.5	19.1	5.9	2.6	4.9	9.95	15	48.2	48.4	15.1	31.1	15.1	103	6.5
BC7	4.57	3.01	0.86	0.37	0.13	0.2	65.7	18.7	8.2	2.8	4.6	10.35	15.2	49.6	47.9	14.7	30.7	14.7	200	6
BC8	2.57	2.03	0.2	0.15	0.12	0.07	79	7.8	5.4	4.8	3	10.25	15.3	48.5	47.3	14.9	31.5	15.6	178	6.2

### Sheet: Mrp8 baseline
	WBC	NEU	LYM	MONO	EOS	BAS	NEU %	LYM %	MONO %	EOS %	BAS %	RBC	HGB	HCT	MCV	MCH	MCHC	RDW %	PLT	MPV
Sema4Afl/fl Mrp8-Cre(-)
BC1	11.73	1.92	9.09	0.46	0.21	0.05	16.4	77.5	3.9	1.8	0.4	9.36	13.9	44.7	47.7	14.8	31.1	13.5	1006	5.4
BC2	12.45	1.58	10.04	0.33	0.45	0.05	12.7	80.6	2.7	3.6	0.4	9.08	13.7	43.1	47.4	15	31.7	13.4	1196	5.2
BC3	12.13	1.29	10.01	0.65	0.13	0.05	10.6	82.6	5.3	1.1	0.4	9.36	14.1	44.6	47.7	15.1	31.6	13.7	1346	5
BC4	11.28	1.39	9.26	0.44	0.14	0.05	12.4	82.1	3.8	1.2	0.5	9.06	13.8	42.9	47.3	15.2	32.1	13	1231	5.2
Sema4Afl/fl Mrp8-Cre(+)
BC5	12.58	2.55	9.23	0.59	0.12	0.09	20.3	73.4	4.7	0.9	0.7	9.72	15	47.8	49.2	15.4	31.4	13.5	365	5.6
BC6	16.25	2.01	13.51	0.52	0.14	0.07	12.4	83.2	3.2	0.8	0.4	9.75	14.1	44.9	46	14.5	31.4	14.8	1241	5.1
BC7	16.61	2.1	13.76	0.55	0.13	0.07	12.6	82.9	3.4	0.7	0.4	9.58	14.2	44.8	46.8	14.8	31.6	12.8	1237	5
BC8	18.12	2.25	14.71	0.86	0.22	0.08	12.5	81.2	4.7	1.2	0.4	9.19	13.8	43.9	47.8	15.1	31.5	13.6	1195	5

### Sheet: Mrp8 acute LPS
	WBC	NEU	LYM	MONO	EOS	BAS	NEU %	LYM %	MONO %	EOS %	BAS %	RBC	HGB	HCT	MCV	MCH	MCHC	RDW %	PLT	MPV
Sema4Afl/fl Mrp8-Cre(-)
BC1	6.59	1.57	3.94	0.8	0.14	0.14	23.9	59.7	12	2.2	2.2	7.79	12.6	40.9	52.5	16.2	30.9	15.8	355	6.5
BC2	9.25	2.88	3.63	2.02	0.35	0.37	31.1	39.3	21.9	3.8	3.9	6.64	10.1	33.8	51	15.3	30	18	468	6.2
BC3	9.71	4.42	3.66	0.76	0.32	0.55	45.6	37.6	7.9	3.3	5.6	8.43	13.3	44.4	52.6	15.8	30.1	16.2	489	6.6
BC4	8.09	2.79	3.46	1.19	0.22	0.43	34.4	42.8	14.7	2.7	5.4	8.37	13.1	43	51.4	15.7	30.5	14.1	414	6.7
BC5	11.77	3.83	4.98	2.14	0.36	0.46	32.5	42.3	18.3	3	3.9	8.22	13	41.1	50	15.8	31.6	16.9	294	6.4
BC6	12.47	4.81	5.46	1.59	0.23	0.38	38.5	43.8	12.8	1.8	3.1	9.14	14.7	46.5	50.9	16.1	31.7	13.9	350	6.3
Sema4Afl/fl Mrp8-Cre(+)
BC7	8.31	1.58	5.29	0.98	0.23	0.23	19	63.7	11.7	2.8	2.8	7.91	12.9	40.7	51.4	16.2	31.6	15.5	430	6.4
BC8	8.95	1.86	5.12	1.41	0.24	0.32	20.7	57.2	15.7	2.7	3.7	8.44	13.7	42.8	50.7	16.2	32	16.5	406	6.1
BC9	12.44	3.19	6.59	1.85	0.41	0.4	25.7	53	14.8	3.3	3.2	8.37	13.3	42.6	50.9	15.9	31.3	16.9	388	6.2
BC10	5.17	1.7	2.36	0.73	0.17	0.21	32.8	45.7	14	3.3	4.2	9.04	13.9	45.9	50.8	15.3	30.2	15.4	291	6.8
BC11	13.32	4.74	6.38	1.31	0.36	0.53	35.6	47.9	9.8	2.7	4	9.44	15.1	47.7	50.5	16	31.6	14.3	221	6.6

### Sheet: Mrp8 chronic LPS
	WBC	NEU	LYM	MONO	EOS	BAS	NEU %	LYM %	MONO %	EOS %	BAS %	RBC	HGB	HCT	MCV	MCH	MCHC	RDW %	PLT	MPV
Sema4Afl/fl Mrp8-Cre(-)
BC1	15.27	3.94	10.12	0.97	0.11	0.13	25.8	66.3	6.4	0.7	0.8	8.64	12.7	41	47.5	14.6	30.9	13.8	1401	5.3
BC2	14.35	2.8	10.65	0.74	0.1	0.06	19.5	74.3	5.1	0.7	0.4	8.61	12.9	41.4	48.1	15	31.2	14.3	1287	5.3
BC3	13.93	3.17	9.85	0.74	0.12	0.05	22.8	70.7	5.2	0.9	0.4	8.98	13	41.9	46.7	14.4	30.9	15.1	1346	5
Sema4Afl/fl Mrp8-Cre(+)
BC4	14.23	2.37	11.11	0.62	0.08	0.05	16.6	78.1	4.3	0.6	0.4	9.04	13.6	43.4	48	15	31.3	14.1	1110	5.2
BC5	15.17	2.97	10.91	0.96	0.24	0.09	19.6	71.9	6.3	1.6	0.6	8.46	12.9	40.5	47.9	15.3	31.9	14.5	1232	5.2
BC6	15.82	3.63	11.23	0.74	0.13	0.09	23	71	4.6	0.8	0.6	9.43	14.1	45.5	48.3	14.9	30.9	14.4	923	5.4
BC7	11.49	1.76	9.08	0.46	0.13	0.06	15.3	79	4.1	1.1	0.5	9.19	14	44.3	48.2	15.2	31.5	13.9	1371	5.1
